# Functional conservation and divergence of Arabidopsis VENOSA4 and human SAMHD1 in DNA repair

**DOI:** 10.1101/2024.05.27.596045

**Authors:** Raquel Sarmiento-Mañús, Sara Fontcuberta-Cervera, Kensuke Kawade, Akira Oikawa, Hirokazu Tsukaya, Víctor Quesada, José Luis Micol, María Rosa Ponce

**Affiliations:** Instituto de Bioingeniería, Universidad Miguel Hernández, Campus de Elche, 03202 Elche, Spain; Graduate School of Science and Engineering, Saitama University, Saitama City, 338-8570 Saitama, Japan; Center for Sustainable Resource Science, RIKEN, Yokohama, 230-0045 Kanagawa, Japan; Exploratory Research Center on Life and Living Systems, Okazaki, 444-8787 Aichi, Japan; Graduate School of Agriculture, Kyoto University, 606-8502 Kyoto, Japan; Department of Biological Sciences, Graduate School of Science, University of Tokyo, Bunkyo-ku, 113-0033 Tokyo, Japan

**Keywords:** DNA repair, Arabidopsis, *VENOSA4* gene, SAMHD1 ortholog

## Abstract

The human deoxyribonucleoside triphosphatase (dNTPase) Sterile alpha motif and histidine-aspartate domain containing protein 1 (SAMHD1) has a dNTPase-independent role in repairing DNA double-strand breaks (DSBs) by homologous recombination (HR). Here, we show that VENOSA4 (VEN4), the probable *Arabidopsis thaliana* ortholog of SAMHD1, also functions in DSB repair by HR. The *ven4* loss-of-function mutants showed increased DNA ploidy and deregulated DNA repair genes, suggesting DNA damage accumulation. Hydroxyurea, which blocks DNA replication and generates DSBs, induced *VEN4* expression. The *ven4* mutants were hypersensitive to hydroxyurea, with decreased DSB repair by HR. Metabolomic analysis of the strong *ven4-0* mutant revealed depletion of metabolites associated with DNA damage responses. In contrast to SAMHD1, VEN4 showed no evident involvement in preventing R-loop accumulation. Our study thus reveals functional conservation in DNA repair by VEN4 and SAMHD1.

**One sentence summary:** Human SAMHD1 is involved in dNTP metabolism and DNA repair; the latter function is conserved in VEN4, its likely Arabidopsis ortholog.
