## Supplementary material for "Functional conservation and divergence of Arabidopsis VENOSA4 and human SAMHD1 in DNA repair": Table S2

### Sheet: Supplementary Table S2
Table S2. Metabolite profiling results.
Mean and standard deviation (SD) of relative metabolite abundance (peak areas) are indicated
Student's t-test was performed by comparing the ven4-0 and tso2-1 mutants to the Ler wild type
Metabolites reduced in ven4-0 or tso2-1 (p-value < 0.05) are highlighted in green
	Ler		ven4-0		ven4-0 versus Ler		tso2-1		tso2-1 versus Ler
Metabolite	Mean	SD	Mean	SD	p-value (Student's t-test)	DOWN	Mean	SD	p-value (Student's t-test)	DOWN
2′-Deoxyguanosine 5′-diphosphate (dGDP)	0.00133093	0.000500543	0.00135517	0.000421043	0.951907		0.00134639	0.000477089	0.970975
2-benzylsuccinate	0.0314988	0.00267734	0.0239385	0.0151842	0.443555		0.0142636	0.00714726	0.0173743
2-Isopropylmalate	0.0119387	0.00211017	0.00332399	0.00243106	0.0097698		0.000800243	0.000329138	0.000831941
2-Phenylethylamine	0.00317872	0.000901122	0.00292775	0.000406617	0.682872		0.00161501	0.000282942	0.0455795
2-Propenyl-glucosinolate or sinigrin	0.00766509	0.000409218	0.00728249	0.000987187	0.568764		0.00382013	0.000155136	0.000108743
3-Dehydroshikimate	0.00336658	0.000486884	0.00279933	0.00060334	0.27381		0.00283717	0.000340041	0.197459
3-Hydroxybutanoate; 3-Hydroxybutyrate	0.00543451	0.00153112	0.00507962	0.00217532	0.828597		0.00319103	0.000802865	0.0878749
3-Hydroxypropionate	0.0284584	0.00338358	0.0297195	0.0134271	0.882294		0.0174056	0.0027675	0.011879
3-Methylsulfinylpropyl-glucosinolate or glucoiberin; Phenethyl-glucosinolate or gluconasturtiin	0.128795	0.0694229	0.165663	0.0165265	0.421449		0.026538	0.00280499	0.0633628
4-Aminobenzoate	0.00802409	0.00582157	0.010748	0.00716993	0.636369		0.00610087	0.000716018	0.600449
4-Oxovalerate	0.0203772	0.00535925	0.0127186	0.000270235	0.068797		0.00949851	0.000984727	0.0258655
4-Pyridoxate	0.00132289	0.000241107	0.00171806	8.60434e-05	0.0555954		0.00167907	0.000265659	0.160628
5-Amino-4-oxovalerate; N-acetil-beta-alanine	0.0106798	0.00270456	0.00895318	0.000853453	0.351141		0.00649368	0.000502254	0.0578345
5-Oxohexanoate; 4-Methyl-2-oxovalerate; 4-Oxohexanoate	0.0101461	0.0010186	0.00723359	0.000207264	0.00832103		0.00524094	0.000219507	0.00123139
5-Oxoproline	0.0274521	0.00536393	0.0190095	0.00257787	0.0699064		0.0195838	0.00405172	0.112553
Abscisic acid (ABA)	0.00545847	0.000409913	0.00501668	0.000659918	0.380388		0.00223276	0.000290626	0.000372252
Adenine; 2-Aminopurine	0.00753379	0.00217204	0.00705739	0.000670613	0.734979		0.00546097	0.00212426	0.30277
Adenosine monophosphate (AMP)	0.00671513	0.00278024	0.00737857	0.00132578	0.728025		0.00603182	0.000448686	0.695894
Alanine	0.0308182	0.0124281	0.0217066	0.0042721	0.296045		0.0136914	0.00376154	0.0843636
Allantoate_1	0.229479	0.0568022	0.321284	0.269067	0.594104		0.39491	0.118705	0.0950207
Alpha-ketoglutarate	0.0829381	0.00802785	0.056313	0.0163478	0.0645206		0.0760462	0.0025337	0.229166
Arginine	0.0100135	0.00268091	0.00780901	8.89543e-05	0.227686		0.0111641	0.00171011	0.564846
Asparagine_1	0.0451247	0.00342681	0.0399881	0.00553317	0.243414		0.0511981	0.00479064	0.148651
Asparagine_2	0.131534	0.024752	0.114014	0.0202315	0.396241		0.133848	0.00244193	0.879783
Beta-nicotinamide adenine dinucleotide (NAD+)	0.00520682	0.00100619	0.00645541	0.00153806	0.304574		0.00444875	0.00170963	0.544231
Beta-nicotinamide mononucleotide (beta-NMN)	0.109399	0.0187449	0.0826037	0.00808688	0.085407		0.0654531	0.00371785	0.0163589
Citramalate	0.0135137	0.00472966	0.00360573	0.000207647	0.0222601		0.00256894	0.000547725	0.016381
Citrate	0.0101652	0.00383432	0.00792356	0.00425575	0.535084		0.00092978	0.000254173	0.0141142
Citrulline	0.0609209	0.00975718	0.0284871	0.00369182	0.00574969		0.0425695	0.0101128	0.0864957
Cysteine-glutathione disulfide	0.00118474	0.00135668	0.000887607	0.000423297	0.73558		0.000280333	4.95008e-05	0.312803
D-gluconate	0.0316756	0.00393974	0.0346741	0.00100061	0.270486		0.0225456	0.0016619	0.0208661
D-glucosamine-6-phosphate (GlcN6P)	0.00171326	0.000433593	0.00188545	0.000278309	0.593711		0.00116721	0.000532142	0.240313
D-glucose-1-phosphate (G1P); D-galactose-1-phosphate (Gal1P); Inositol-1-phosphate (I1P); Alpha-D-mannose-1-phosphate (Man1P)	0.00957827	0.00528076	0.00832264	0.00630056	0.80443		0.00617558	0.000661127	0.330223
D-glucose-6-phosphate (G6P); D-fructose-6-phosphate (F6P); D-mannose-6-phosphate (M6P)	0.0767025	0.0400079	0.0554388	0.0305592	0.504984		0.0505517	0.00676089	0.326818
Fumarate	9.21531	3.06934	2.80937	0.820794	0.0250725		3.32344	0.436337	0.0301664
Galacturonate; Glucuronate	0.0244658	0.00366668	0.0149035	0.00256165	0.0207832		0.0178078	0.00605458	0.1786
Gamma-glutamyl-beta-cyanoalanine	0.0280227	0.00318339	0.023635	0.0074689	0.402249		0.0112134	0.000319196	0.000808706
Glutamate	4.08626	1.05163	4.43201	1.05752	0.708557		2.66518	0.0585833	0.079646
Glutamine	2.99958	0.448862	1.76484	0.147303	0.0106013		2.90068	0.140759	0.734174
Glycerate	0.0281838	0.00188378	0.0146476	0.00300112	0.00270511		0.0255817	0.00595121	0.510235
Homomethionine	0.00889938	0.00454535	0.00851389	0.00264409	0.905088		0.00233886	0.000118316	0.0668303
Hypoxanthine	0.334538	0.0431279	0.316141	0.0615291	0.693326		0.0616949	0.0838148	0.007419
Kynurenine	0.00168801	0.000223043	0.00271182	0.00112806	0.197903		0.000696814	0.000365275	0.0159789
L-2-aminoadipate	0.00405988	0.000617635	0.00262107	0.00111431	0.122103		0.00231952	0.00177655	0.184266
Lactate	0.0419551	0.00943984	0.0480267	0.0400607	0.810928		0.0251421	0.00660342	0.0648155
Lysine	0.00463837	0.00130602	0.00430466	0.000391703	0.693432		0.00493148	0.000268019	0.722722
Malate	4.61604	1.56515	1.86326	0.327404	0.040667		1.1583	0.23844	0.0193887
Malonate	0.0732795	0.0188196	0.0367958	0.00230356	0.0290276		0.0147214	0.00250326	0.00591611
Mannofuranuronatelactone	0.646717	0.155687	0.888322	0.772811	0.623643		1.07203	0.279279	0.0825832
Methionine	0.00691624	0.0012586	0.00654482	0.00123129	0.733335		0.00780645	0.00287998	0.649418
Mevalonolactone	0.0489931	0.00261234	0.0230787	0.00947159	0.0102736		0.0264725	0.0017184	0.000237485
N-acetylglucosamine (GlcNAc); N-acetylgalactosamine (GalNAc)	0.00140241	0.000323433	0.00161594	0.00106022	0.7554		0.00124515	0.000153743	0.489238
N-acetylglucosamine-1-phosphate (GlcNAc1P)	0.00103021	0.000155809	0.000959548	0.00029093	0.729567		0.000606948	0.000387745	0.154231
N-acetylglucosamine-6-phosphate (GlcNAc6P); N-acetylgalactosamine-6-phosphate (GalNAc6P)	0.000556	0.000190308	0.000720606	0.00078132	0.740838		0.000629333	9.10622e-05	0.579599
N-acetyl-glutamic acid	0.0225509	0.00437505	0.0153352	0.00200091	0.0601829		0.0127676	0.00149284	0.0214733
N-acetylserine	0.0173306	0.0052303	0.0111777	0.00242264	0.138171		0.00728359	0.00199652	0.0359284
N-benzyloxycarbonylglycine	0.020634	0.0051102	0.0210392	0.00113203	0.899817		0.0165969	0.00106558	0.251445
N-formylmethionine	0.0441613	0.0101829	0.0604523	0.0515658	0.619849		0.0725704	0.0170759	0.0685811
Pantothenate	0.00311528	0.00221465	0.00306959	0.000712695	0.974497		0.00526411	0.0030219	0.376736
Phenylalanine	0.0377092	0.0204674	0.0162072	0.0067473	0.159031		0.00433338	0.000699708	0.0476934
Proline	0.100915	0.0223076	0.0848525	0.013377	0.345043		0.114634	0.00888554	0.378395
Pyrazoloadenine	0.00813371	0.00176376	0.0057703	0.0036868	0.37321		0.00426362	0.000883075	0.0273184
Pyruvate	0.0790162	0.0204489	0.0463491	0.0284462	0.1816		0.0492383	0.00265319	0.0666764
Raffinose	0.00277369	0.000218448	0.00219905	0.000258922	0.0424721		0.00200938	0.000264463	0.0181573
Serine	0.107757	0.0478635	0.0561613	0.0289846	0.185485		0.0734922	0.0208827	0.319223
Shikimate	0.06446	0.0122611	0.0566754	0.00966456	0.436499		0.0323901	0.0020624	0.0110957
Sinapate	0.00236302	0.00161757	0.00477475	0.0029646	0.28378		0.000935941	0.000433661	0.213996
sn-Glycerol-3-phosphate	0.00708402	0.0029306	0.00621072	0.00228401	0.704777		0.0085599	0.00171223	0.493258
Succinate	0.872406	0.350802	0.642004	0.201006	0.379501		0.195146	0.0400121	0.0293137
Theophylline	0.023531	0.0037273	0.0146496	0.00388815	0.046113		0.0119147	0.000964396	0.00640144
Threonine; Homoserine	0.231938	0.267246	0.0937066	0.0579369	0.4307		0.11629	0.110693	0.526738
Urate	0.0115433	0.00142948	0.0159934	0.00407907	0.149113		0.0169202	0.00131878	0.00872124
Uridine diphosphate-glucose (UDP-Glc); Uridine diphosphate-galactose (UDP-Gal)	0.0202044	0.00337131	0.0191523	0.00656288	0.81709		0.0128581	0.00131228	0.0245123
Uridine diphosphate-N-acetylglucosamine (UDP-GlcNAc); Uridine diphosphate-N-acetylgalactosamine (UDP-GalNAc)	0.0018687	0.000308111	0.00189641	0.000636974	0.94918		0.000927998	0.000190399	0.0108345
Uridine diphosphate-N-acetylglucosamine [M-2H] (UDP-GlcNAc[M-2H]); Uridine diphosphate-N-acetylgalactosamine [M-2H] (UDP-GalNAc[M-2H])	0.00707013	0.000743146	0.00716239	0.00122031	0.91633		0.00452589	0.000474863	0.00750722
Uridine monophosphate (UMP)	0.00165497	0.00142886	0.00168773	0.00158894	0.980087		0.000529667	0.000342382	0.255333
Valine	0.00889822	0.000891099	0.00728589	0.000969531	0.101259		0.00913654	0.00366425	0.918108
Xanthurenate	0.00132156	0.000268248	0.00161917	0.000193884	0.19437		0.00106809	7.13843e-05	0.1889
